# Machine Learning Identifies Genes Linked to Neurological Disorders Induced by Equine Encephalitis viruses (EEV), Traumatic Brain Injuries (TBI), and Organophosphorus nerve agents (OPNA)

**DOI:** 10.1101/2024.11.21.624720

**Authors:** Liduo Yin, Morgen VanderGiessen, Vinoth Kumar, Benjamin Conacher, Po-Chien Haku Chao, Michelle Theus, Erik Johnson, Kylene Kehn-Hall, Xiaowei Wu, Hehuang Xie

**Affiliations:** Department of Biomedical Sciences and Pathobiology, Virginia-Maryland College of Veterinary Medicine, Virginia Polytechnic Institute and State University, Blacksburg, VA 24061, USA; Center for Emerging, Zoonotic, and Arthropod-borne Pathogens, Virginia Polytechnic Institute and State University, Blacksburg, VA 24061, USA; Neuroscience Department, Medical Toxicology Division, U.S. Army Medical Research Institute of Chemical Defense, Aberdeen Proving Ground, MD 21010, USA; Department of Statistics, Virginia Polytechnic Institute and State University, Blacksburg, VA 24061, USA

## Abstract

Venezuelan, eastern, and western equine encephalitis viruses (collectively referred to as equine encephalitis viruses---EEV) cause serious neurological diseases and are a significant threat to the civilian population and the warfighter. Likewise, organophosphorus nerve agents (OPNA) are highly toxic chemicals that pose serious health threats of neurological deficits to both military and civilian personnel around the world. Consequently, only a select few approved research groups are permitted to study these dangerous chemical and biological warfare agents. This has created a significant gap in our scientific understanding of the mechanisms underlying neurological diseases. Valuable insights may be gleaned by drawing parallels to other extensively researched neuropathologies, such as traumatic brain injuries (TBI). By examining combined gene expression profiles, common and unique molecular characteristics may be discovered, providing new insights into medical countermeasures (MCMs) for TBI, EEV infection and OPNA neuropathologies and sequelae. In this study, we collected transcriptomic datasets for neurological disorders caused by TBI, EEV, and OPNA injury, and implemented a framework to normalize and integrate gene expression datasets derived from various platforms. Effective machine learning approaches were developed to identify critical genes that are associated, either shared among the three neuropathologies or to either TBI, EEV, and OPNA. With the aid of deep neural networks, we were able to extract important association signals for accurate prediction of different neurological disorders by using integrated gene expression datasets of VEEV, OPNA, and TBI samples. Gene ontology and pathway analyses further identified neuropathologic features with specific gene product attributes and functions, shedding light on the fundamental biology of these neurological disorders. Collectively, we highlight a workflow to analyze published transcriptomic data using machine learning, which can be used for both identification of gene biomarkers that are unique to specific neurological conditions, as well as genes shared across multiple neuropathologies. These shared genes could serve as potential neuroprotective drug targets for conditions like EEV, TBI, and OPNA.
