## Supplemental Table 1 for "Machine Learning Identifies Genes Linked to Neurological Disorders Induced by Equine Encephalitis viruses (EEV), Traumatic Brain Injuries (TBI), and Organophosphorus nerve agents (OPNA)"

### Sheet: Table S1. Information of microa
Samples	Species	Disease_Type
GSM338857	Rat norvegicus	MOCK
GSM338858	Rat norvegicus	MOCK
GSM338859	Rat norvegicus	MOCK
GSM338860	Rat norvegicus	OPNA
GSM338861	Rat norvegicus	OPNA
GSM338862	Rat norvegicus	MOCK
GSM338863	Rat norvegicus	OPNA
GSM338864	Rat norvegicus	MOCK
GSM338865	Rat norvegicus	OPNA
GSM338866	Rat norvegicus	OPNA
GSM338867	Rat norvegicus	OPNA
GSM338868	Rat norvegicus	OPNA
GSM338869	Rat norvegicus	OPNA
GSM338870	Rat norvegicus	OPNA
GSM338871	Rat norvegicus	OPNA
GSM338872	Rat norvegicus	OPNA
GSM338873	Rat norvegicus	OPNA
GSM338874	Rat norvegicus	OPNA
GSM338875	Rat norvegicus	OPNA
GSM338876	Rat norvegicus	OPNA
GSM338877	Rat norvegicus	MOCK
GSM338878	Rat norvegicus	OPNA
GSM338879	Rat norvegicus	OPNA
GSM338880	Rat norvegicus	MOCK
GSM338881	Rat norvegicus	OPNA
GSM338882	Rat norvegicus	OPNA
GSM338883	Rat norvegicus	OPNA
GSM338884	Rat norvegicus	OPNA
GSM338885	Rat norvegicus	OPNA
GSM338886	Rat norvegicus	OPNA
GSM338887	Rat norvegicus	OPNA
GSM338888	Rat norvegicus	OPNA
GSM338889	Rat norvegicus	OPNA
GSM338890	Rat norvegicus	OPNA
GSM338891	Rat norvegicus	OPNA
GSM338892	Rat norvegicus	OPNA
GSM338893	Rat norvegicus	OPNA
GSM338894	Rat norvegicus	OPNA
GSM3780598	Rat norvegicus	TBI
GSM3780599	Rat norvegicus	TBI
GSM3780600	Rat norvegicus	TBI
GSM3780601	Rat norvegicus	TBI
GSM3780602	Rat norvegicus	TBI
GSM3780603	Rat norvegicus	TBI
GSM3780604	Rat norvegicus	TBI
GSM3780605	Rat norvegicus	TBI
GSM3780606	Rat norvegicus	TBI
GSM3780607	Rat norvegicus	TBI
GSM3780608	Rat norvegicus	TBI
GSM3780609	Rat norvegicus	TBI
GSM3780610	Rat norvegicus	TBI
GSM3780611	Rat norvegicus	TBI
GSM3780612	Rat norvegicus	TBI
GSM3780613	Rat norvegicus	TBI
GSM3780614	Rat norvegicus	TBI
GSM3780615	Rat norvegicus	TBI
GSM3780616	Rat norvegicus	TBI
GSM3780617	Rat norvegicus	TBI
GSM3780618	Rat norvegicus	TBI
GSM3780619	Rat norvegicus	TBI
GSM3780620	Rat norvegicus	TBI
GSM3780621	Rat norvegicus	TBI
GSM3780622	Rat norvegicus	TBI
GSM3780623	Rat norvegicus	TBI
GSM3780624	Rat norvegicus	TBI
GSM3780625	Rat norvegicus	TBI
GSM3780626	Rat norvegicus	TBI
GSM3780627	Rat norvegicus	TBI
GSM3780648	Rat norvegicus	TBI
GSM3780649	Rat norvegicus	TBI
GSM3780650	Rat norvegicus	TBI
GSM3780651	Rat norvegicus	TBI
GSM3780652	Rat norvegicus	TBI
GSM3780653	Rat norvegicus	TBI
GSM3780654	Rat norvegicus	TBI
GSM3780655	Rat norvegicus	TBI
GSM3780656	Rat norvegicus	TBI
GSM3780657	Rat norvegicus	TBI
GSM3780658	Rat norvegicus	TBI
GSM3780659	Rat norvegicus	TBI
GSM3780660	Rat norvegicus	TBI
GSM3780661	Rat norvegicus	TBI
GSM3780662	Rat norvegicus	TBI
GSM3780663	Rat norvegicus	TBI
GSM3780664	Rat norvegicus	TBI
GSM3780665	Rat norvegicus	TBI
GSM3780666	Rat norvegicus	TBI
GSM3780667	Rat norvegicus	TBI
GSM3780668	Rat norvegicus	TBI
GSM3780669	Rat norvegicus	TBI
GSM3780670	Rat norvegicus	TBI
GSM3780671	Rat norvegicus	TBI
GSM702676	Rat norvegicus	MOCK
GSM702677	Rat norvegicus	MOCK
GSM702678	Rat norvegicus	MOCK
GSM702679	Rat norvegicus	MOCK
GSM702680	Rat norvegicus	MOCK
GSM702681	Rat norvegicus	OPNA
GSM702682	Rat norvegicus	MOCK
GSM702683	Rat norvegicus	MOCK
GSM702684	Rat norvegicus	OPNA
GSM702685	Rat norvegicus	OPNA
GSM702687	Rat norvegicus	OPNA
GSM702689	Rat norvegicus	MOCK
GSM702690	Rat norvegicus	OPNA
GSM702692	Rat norvegicus	OPNA
GSM702693	Rat norvegicus	MOCK
GSM702694	Rat norvegicus	OPNA
GSM702695	Rat norvegicus	OPNA
GSM702696	Rat norvegicus	OPNA
GSM702701	Rat norvegicus	OPNA
GSM702703	Rat norvegicus	OPNA
GSM702704	Rat norvegicus	OPNA
GSM702705	Rat norvegicus	OPNA
GSM702706	Rat norvegicus	MOCK
GSM702708	Rat norvegicus	OPNA
GSM702710	Rat norvegicus	OPNA
GSM702712	Rat norvegicus	OPNA
GSM702714	Rat norvegicus	MOCK
GSM702715	Rat norvegicus	MOCK
GSM702716	Rat norvegicus	MOCK
GSM702719	Rat norvegicus	MOCK
GSM702720	Rat norvegicus	MOCK
GSM702721	Rat norvegicus	OPNA
GSM702723	Rat norvegicus	OPNA
GSM702724	Rat norvegicus	MOCK
GSM702725	Rat norvegicus	MOCK
GSM702726	Rat norvegicus	MOCK
GSM702727	Rat norvegicus	MOCK
GSM702728	Rat norvegicus	MOCK
GSM702729	Rat norvegicus	MOCK
GSM702730	Rat norvegicus	MOCK
GSM702731	Rat norvegicus	MOCK
GSM702732	Rat norvegicus	MOCK
GSM702733	Rat norvegicus	MOCK
GSM702734	Rat norvegicus	MOCK
GSM702735	Rat norvegicus	MOCK
GSM702736	Rat norvegicus	MOCK
GSM702737	Rat norvegicus	MOCK
GSM702738	Rat norvegicus	MOCK
GSM702739	Rat norvegicus	MOCK
GSM702740	Rat norvegicus	MOCK
GSM702741	Rat norvegicus	MOCK
GSM702742	Rat norvegicus	MOCK
GSM702743	Rat norvegicus	MOCK
GSM702744	Rat norvegicus	MOCK
GSM702745	Rat norvegicus	MOCK
GSM702746	Rat norvegicus	MOCK
GSM702747	Rat norvegicus	MOCK
GSM702748	Rat norvegicus	OPNA
GSM702749	Rat norvegicus	MOCK
GSM702750	Rat norvegicus	MOCK
GSM702751	Rat norvegicus	OPNA
GSM702752	Rat norvegicus	OPNA
GSM702754	Rat norvegicus	OPNA
GSM702756	Rat norvegicus	MOCK
GSM702757	Rat norvegicus	OPNA
GSM702758	Rat norvegicus	OPNA
GSM702759	Rat norvegicus	OPNA
GSM702760	Rat norvegicus	MOCK
GSM702761	Rat norvegicus	OPNA
GSM702762	Rat norvegicus	OPNA
GSM702763	Rat norvegicus	OPNA
GSM702767	Rat norvegicus	OPNA
GSM702768	Rat norvegicus	OPNA
GSM702770	Rat norvegicus	OPNA
GSM702771	Rat norvegicus	OPNA
GSM702772	Rat norvegicus	OPNA
GSM702773	Rat norvegicus	MOCK
GSM702775	Rat norvegicus	OPNA
GSM702777	Rat norvegicus	OPNA
GSM702779	Rat norvegicus	OPNA
GSM702781	Rat norvegicus	MOCK
GSM702782	Rat norvegicus	MOCK
GSM702783	Rat norvegicus	MOCK
GSM702788	Rat norvegicus	OPNA
GSM702790	Rat norvegicus	OPNA
GSM702791	Rat norvegicus	MOCK
GSM702792	Rat norvegicus	MOCK
GSM702793	Rat norvegicus	MOCK
GSM702794	Rat norvegicus	MOCK
GSM702795	Rat norvegicus	MOCK
GSM702796	Rat norvegicus	MOCK
GSM702797	Rat norvegicus	MOCK
GSM702798	Rat norvegicus	MOCK
GSM702799	Rat norvegicus	MOCK
GSM702800	Rat norvegicus	MOCK
GSM702801	Rat norvegicus	MOCK
GSM702802	Rat norvegicus	MOCK
GSM702803	Rat norvegicus	MOCK
GSM702804	Rat norvegicus	MOCK
GSM702805	Rat norvegicus	MOCK
GSM702806	Rat norvegicus	MOCK
GSM702807	Rat norvegicus	MOCK
GSM702808	Rat norvegicus	MOCK
GSM702809	Rat norvegicus	MOCK
GSM702810	Rat norvegicus	MOCK
GSM702811	Rat norvegicus	MOCK
GSM702812	Rat norvegicus	MOCK
GSM702813	Rat norvegicus	MOCK
GSM702814	Rat norvegicus	MOCK
GSM702815	Rat norvegicus	OPNA
GSM702816	Rat norvegicus	MOCK
GSM702817	Rat norvegicus	MOCK
GSM702819	Rat norvegicus	OPNA
GSM702820	Rat norvegicus	OPNA
GSM702821	Rat norvegicus	OPNA
GSM702823	Rat norvegicus	MOCK
GSM702824	Rat norvegicus	OPNA
GSM702826	Rat norvegicus	OPNA
GSM702827	Rat norvegicus	MOCK
GSM702828	Rat norvegicus	OPNA
GSM702829	Rat norvegicus	OPNA
GSM702830	Rat norvegicus	OPNA
GSM702835	Rat norvegicus	OPNA
GSM702837	Rat norvegicus	OPNA
GSM702838	Rat norvegicus	OPNA
GSM702839	Rat norvegicus	OPNA
GSM702840	Rat norvegicus	MOCK
GSM702842	Rat norvegicus	OPNA
GSM702844	Rat norvegicus	OPNA
GSM702846	Rat norvegicus	OPNA
GSM702848	Rat norvegicus	MOCK
GSM702849	Rat norvegicus	MOCK
GSM702850	Rat norvegicus	MOCK
GSM702851	Rat norvegicus	OPNA
GSM702852	Rat norvegicus	OPNA
GSM702853	Rat norvegicus	MOCK
GSM702854	Rat norvegicus	MOCK
GSM702855	Rat norvegicus	OPNA
GSM702857	Rat norvegicus	OPNA
GSM702858	Rat norvegicus	MOCK
GSM702859	Rat norvegicus	MOCK
GSM702860	Rat norvegicus	MOCK
GSM702861	Rat norvegicus	MOCK
GSM702862	Rat norvegicus	MOCK
GSM702863	Rat norvegicus	MOCK
GSM702864	Rat norvegicus	MOCK
GSM702865	Rat norvegicus	MOCK
GSM702866	Rat norvegicus	MOCK
GSM702867	Rat norvegicus	MOCK
GSM702868	Rat norvegicus	MOCK
GSM702869	Rat norvegicus	MOCK
GSM702870	Rat norvegicus	MOCK
GSM702871	Rat norvegicus	MOCK
GSM702872	Rat norvegicus	MOCK
GSM702873	Rat norvegicus	MOCK
GSM702874	Rat norvegicus	MOCK
GSM702875	Rat norvegicus	MOCK
GSM702876	Rat norvegicus	MOCK
GSM702877	Rat norvegicus	MOCK
GSM702878	Rat norvegicus	MOCK
GSM702879	Rat norvegicus	MOCK
GSM702880	Rat norvegicus	MOCK
GSM702881	Rat norvegicus	MOCK
GSM702882	Rat norvegicus	OPNA
GSM702883	Rat norvegicus	MOCK
GSM702884	Rat norvegicus	MOCK
GSM702885	Rat norvegicus	OPNA
GSM702886	Rat norvegicus	OPNA
GSM702888	Rat norvegicus	OPNA
GSM702890	Rat norvegicus	MOCK
GSM702891	Rat norvegicus	OPNA
GSM702893	Rat norvegicus	OPNA
GSM702894	Rat norvegicus	MOCK
GSM702895	Rat norvegicus	OPNA
GSM702896	Rat norvegicus	OPNA
GSM702897	Rat norvegicus	OPNA
GSM702902	Rat norvegicus	OPNA
GSM702904	Rat norvegicus	OPNA
GSM702905	Rat norvegicus	OPNA
GSM702906	Rat norvegicus	OPNA
GSM702907	Rat norvegicus	MOCK
GSM702909	Rat norvegicus	OPNA
GSM702911	Rat norvegicus	OPNA
GSM702913	Rat norvegicus	OPNA
GSM702915	Rat norvegicus	MOCK
GSM702916	Rat norvegicus	MOCK
GSM702917	Rat norvegicus	MOCK
GSM702920	Rat norvegicus	MOCK
GSM702921	Rat norvegicus	MOCK
GSM702922	Rat norvegicus	OPNA
GSM702924	Rat norvegicus	OPNA
GSM702925	Rat norvegicus	MOCK
GSM702926	Rat norvegicus	MOCK
GSM702927	Rat norvegicus	MOCK
GSM702928	Rat norvegicus	MOCK
GSM702929	Rat norvegicus	MOCK
GSM702930	Rat norvegicus	MOCK
GSM702931	Rat norvegicus	MOCK
GSM702932	Rat norvegicus	MOCK
GSM702933	Rat norvegicus	MOCK
GSM702934	Rat norvegicus	MOCK
GSM702935	Rat norvegicus	MOCK
GSM702936	Rat norvegicus	MOCK
GSM702937	Rat norvegicus	MOCK
GSM702938	Rat norvegicus	MOCK
GSM702939	Rat norvegicus	MOCK
GSM702940	Rat norvegicus	MOCK
GSM702941	Rat norvegicus	MOCK
GSM702942	Rat norvegicus	MOCK
GSM702943	Rat norvegicus	MOCK
GSM702944	Rat norvegicus	MOCK
GSM702945	Rat norvegicus	MOCK
GSM702946	Rat norvegicus	MOCK
GSM702947	Rat norvegicus	MOCK
GSM702948	Rat norvegicus	MOCK
GSM702950	Rat norvegicus	MOCK
GSM702951	Rat norvegicus	MOCK
GSM702952	Rat norvegicus	OPNA
GSM702953	Rat norvegicus	OPNA
GSM702955	Rat norvegicus	OPNA
GSM702957	Rat norvegicus	MOCK
GSM702958	Rat norvegicus	OPNA
GSM702960	Rat norvegicus	OPNA
GSM702961	Rat norvegicus	MOCK
GSM702962	Rat norvegicus	OPNA
GSM702963	Rat norvegicus	OPNA
GSM702964	Rat norvegicus	OPNA
GSM702969	Rat norvegicus	OPNA
GSM702971	Rat norvegicus	OPNA
GSM702972	Rat norvegicus	OPNA
GSM702973	Rat norvegicus	OPNA
GSM702974	Rat norvegicus	MOCK
GSM702976	Rat norvegicus	OPNA
GSM702978	Rat norvegicus	OPNA
GSM702980	Rat norvegicus	OPNA
GSM702982	Rat norvegicus	MOCK
GSM702983	Rat norvegicus	MOCK
GSM702984	Rat norvegicus	MOCK
GSM702987	Rat norvegicus	MOCK
GSM702988	Rat norvegicus	MOCK
GSM702989	Rat norvegicus	OPNA
GSM702991	Rat norvegicus	OPNA
GSM702992	Rat norvegicus	MOCK
GSM702993	Rat norvegicus	MOCK
GSM702994	Rat norvegicus	MOCK
GSM702995	Rat norvegicus	MOCK
GSM702996	Rat norvegicus	MOCK
GSM702997	Rat norvegicus	MOCK
GSM702998	Rat norvegicus	MOCK
GSM702999	Rat norvegicus	MOCK
GSM703000	Rat norvegicus	MOCK
GSM703001	Rat norvegicus	MOCK
GSM703002	Rat norvegicus	MOCK
GSM703003	Rat norvegicus	MOCK
GSM703004	Rat norvegicus	MOCK
GSM703005	Rat norvegicus	MOCK
GSM703006	Rat norvegicus	MOCK
GSM703007	Rat norvegicus	MOCK
GSM703008	Rat norvegicus	MOCK
GSM703009	Rat norvegicus	MOCK
GSM703010	Rat norvegicus	MOCK
GSM2420554	Mus Musculus	EEV
GSM2420555	Mus Musculus	EEV
GSM2420556	Mus Musculus	EEV
GSM2420557	Mus Musculus	MOCK
GSM2420558	Mus Musculus	MOCK
GSM2420564	Mus Musculus	EEV
GSM2420565	Mus Musculus	EEV
GSM2420566	Mus Musculus	EEV
GSM2420567	Mus Musculus	MOCK
GSM2420568	Mus Musculus	MOCK
GSM3679661	Mus Musculus	MOCK
GSM3679662	Mus Musculus	MOCK
GSM3679663	Mus Musculus	MOCK
GSM3679664	Mus Musculus	MOCK
GSM3679665	Mus Musculus	MOCK
GSM3679666	Mus Musculus	MOCK
GSM3679667	Mus Musculus	MOCK
GSM3679668	Mus Musculus	TBI
GSM3679669	Mus Musculus	TBI
GSM3679670	Mus Musculus	TBI
GSM3679671	Mus Musculus	TBI
GSM3679672	Mus Musculus	TBI
GSM3679673	Mus Musculus	TBI
GSM3679674	Mus Musculus	TBI
GSM2535394	Mus Musculus	EEV
GSM2535395	Mus Musculus	EEV
GSM2535396	Mus Musculus	EEV
GSM2535397	Mus Musculus	EEV
GSM2535398	Mus Musculus	EEV
GSM2535399	Mus Musculus	EEV
GSM2535400	Mus Musculus	EEV
GSM2535401	Mus Musculus	EEV
GSM2535402	Mus Musculus	EEV
GSM2535412	Mus Musculus	EEV
GSM2535413	Mus Musculus	EEV
GSM2535414	Mus Musculus	EEV
GSM2535415	Mus Musculus	EEV
GSM2535416	Mus Musculus	EEV
GSM2535417	Mus Musculus	EEV
GSM2535418	Mus Musculus	EEV
GSM2535419	Mus Musculus	EEV
GSM2535420	Mus Musculus	EEV
